# Exploiting pair correlation function to describe biological tissue structure

**DOI:** 10.64898/2025.12.19.695425

**Authors:** Fatoumata Mangane, Ruben Casanova, Kyra JE Borgman, Leanne De Koning, Martina Haberecker, Chantal Pauli, Susanne Dettwiler, Sergio Roman-Roman, Bernd Bodenmiller, Manuel Rodrigues, Pierre Bost

## Abstract

Multiplexed imaging technologies now enable the simultaneous profiling of hundreds to thousands of molecular targets in intact tissues, providing unprecedented insight into cellular heterogeneity and spatial organization. While data generation has rapidly matured, the quantitative analysis of spatial structure remains challenging and poorly standardized, particularly across biological length scales. Existing approaches, such as distance-based metrics, neighborhood analyses and graph neural networks, either capture only local interactions or sacrifice interpretability for predictive power. Here we introduce **PCF-SiM** (Pair Correlation Function Sigmoid Modeling), a scalable and interpretable framework that leverages parametric modeling of the pair correlation function to quantify spatial organization in multiplexed imaging data. PCF-SiM compresses complex spatial patterns into a small set of biologically meaningful parameters, enabling robust comparisons across cell types, samples and conditions. Applying PCF-SiM to diverse public spatial transcriptomics datasets, we demonstrate its ability to detect condition-dependent tissue remodeling in a mouse colitis model. We further extend the framework with a co-scaling strategy that identifies cell types participating in shared spatial structures. Using newly generated clinical datasets from Hashimoto’s thyroiditis and uveal melanoma liver metastases, PCF-SiM reveals hierarchical organization of autoimmune infiltrates and coordinated spatial interactions between lymphatic endothelial cells and tumor-infiltrating lymphocytes. Finally, we show that reliable inference of tissue-scale architecture requires whole-slide imaging, exposing intrinsic limitations of tumor microarray–based spatial analyses. Together, PCF-SiM provides a principled and interpretable approach for spatial analysis of multiplexed imaging data.
