## Supplementary Table 1 for "Exploiting pair correlation function to describe biological tissue structure"

### Sheet: Sheet1
Metal Tag	Target	Antibody Clone	Final Concentration / Dilution
Y89	Myeloperoxidase MPO	Polyclonal GA511	5 ug/mL
In113	Histone H3	D1H2	0.5 ug/mL
In115	SMA	1A4	0.5 ug/mL
La139	Thyroglobulin (TG)	EPR9730	0.5 ug/mL
Pr141	CCR7	EPR23192-57	5 ug/mL
Nd142	CD38	EPR4106	5 ug/mL
Nd143	HLA-DR	TAL 1B5	1 ug/mL
Nd144	Cytokeratin 8/18	C51	5 ug/mL
Nd146	CD45RA	HI100	3 ug/mL
Sm147	GSTP1	EPR8263	1 ug/mL
Sm149	CD163	EDHu-1	3 ug/mL
Eu151	HSP70	3A3	1.5 ug/mL
Sm152	CD3	polyclonal_A0452	3 ug/mL
Eu153	NRF2 (phospho S40)	EP1809Y	4 ug/mL
Sm154	Gelsolin	EPR1942	0.2 ug/mL
Gd155	LEF1	EPR2029Y	5 ug/mL
Gd156	H2AX (Ser139)	N1-431	0.5 ug/mL
Gd158	FOXP3	236A/E7	5 ug/mL
Tb159	Granzyme B	D6E9W	5 ug/mL
Gd160	CD274 (B7-H1- PD-L1)	73-10	5 ug/mL
Dy161	CD8a	C8/144B	3 ug/mL
Dy162	CD45RO	UCHL1	1 ug/mL
Dy163	Thyroid Peroxidase (TPO)	EPR5380	0.2 ug/mL
Dy164	CD20	L26	1 ug/mL
Ho165	CD9	D3H4P	1 ug/mL
Er166	CD279 (PD-1)	D4W2J	5 ug/mL
Er167	CD7	EPR4242	5 ug/mL
Er168	PAX8	SP348	5 ug/mL
Tm169	ENO1	EPR10863(B)	0.5 ug/mL
Yb171	Fibronectin	10/Fibronectin	4 ug/mL
Yb172	MX1	D3W7I	1 ug/mL
Yb173	anti-Human CXCL12 / SDF-1	79018	5 ug/mL
Yb174	CD303	Polyclonal_DLEC / CLEC4C / BDCA-2	5 ug/mL
Lu175	CXCL8 / IL-8	E5F5Q	5 ug/mL
Yb176	CXCL13 / BLC / BCA-1	Polyclonal_CXCL13 / BLC / BCA-1	5 ug/mL
Pt194	Ki-67	B56	5 ug/mL
Pt195	Caveolin-1	D46G3	3 ug/mL
Pt196	Vimentin	EPR3776	1 ug/mL
