## Supplementary Table 2 for "Exploiting pair correlation function to describe biological tissue structure"

### Sheet: Sheet 1
Table 1
Sample ID	Gender	Monosomy/Disomy 3	BSE mutation status
AN0091	F	M3	BAP1
AM5678	F	D3	NA
AP9284	F	M3	BAP1
AR6096	M	M3	BAP1
AY7720	M	M3	BAP1
AZ9682	F	D3	SF3B1
AY8492	M	M3	BAP1
AY9886	F	M3	BAP1
BC8889	M	M3	BAP1
