## Supplementary Table 3 for "Exploiting pair correlation function to describe biological tissue structure"

### Sheet: genes for XeniUM_V4(gene list f
Panel	Gene	Ensemble ID
10X immuno-onco	A2M	ENSG00000175899
Custom	ABCB5?	ENSG00000004846
10X immuno-onco	ACE2	ENSG00000130234
10X immuno-onco	ACTA2	ENSG00000107796
10X immuno-onco	ACTB	ENSG00000075624
10X immuno-onco	ADAM28	ENSG00000042980
10X immuno-onco	AIF1	ENSG00000204472
10X immuno-onco	AIRE	ENSG00000160224
10X immuno-onco	AKT1	ENSG00000142208
10X immuno-onco	ANPEP	ENSG00000166825
10X immuno-onco	ANXA1	ENSG00000135046
10X immuno-onco	APOE	ENSG00000130203
10X immuno-onco	AREG	ENSG00000109321
10X immuno-onco	ARG1	ENSG00000118520
10X immuno-onco	ARID1A	ENSG00000117713
10X immuno-onco	ARPC3	ENSG00000111229
10X immuno-onco	ARPC5	ENSG00000162704
Custom	ATF3††	ENSG00000162772
10X immuno-onco	ATM	ENSG00000149311
10X immuno-onco	BANK1	ENSG00000153064
Custom	BAP1	ENSG00000163930
10X immuno-onco	BATF3	ENSG00000123685
Custom	BCAM	ENSG00000187244
10X immuno-onco	BCL2	ENSG00000171791
10X immuno-onco	BRAF	ENSG00000157764
Custom	C1orf162	ENSG00000143110
10X immuno-onco	C1QB	ENSG00000173369
10X immuno-onco	C1QBP	ENSG00000108561
10X immuno-onco	C1R	ENSG00000159403
10X immuno-onco	C1S	ENSG00000182326
10X immuno-onco	CCL11	ENSG00000172156
10X immuno-onco	CCL13	ENSG00000181374
10X immuno-onco	CCL14	ENSG00000276409
10X immuno-onco	CCL15	ENSG00000275718
10X immuno-onco	CCL16	ENSG00000275152
10X immuno-onco	CCL19	ENSG00000172724
10X immuno-onco	CCL2	ENSG00000108691
10X immuno-onco	CCL20	ENSG00000115009
10X immuno-onco	CCL21	ENSG00000137077
10X immuno-onco	CCL26	ENSG00000006606
10X immuno-onco	CCL28	ENSG00000151882
10X immuno-onco	CCL3	ENSG00000277632
10X immuno-onco	CCL3L1	ENSG00000276085
10X immuno-onco	CCL4	ENSG00000275302
10X immuno-onco	CCL5	ENSG00000271503
10X immuno-onco	CCL7	ENSG00000108688
10X immuno-onco	CCL8	ENSG00000108700
Custom	CCN1	ENSG00000142871
Custom	CCN2	ENSG00000118523
10X immuno-onco	CCND1	ENSG00000110092
10X immuno-onco	CCR1	ENSG00000163823
10X immuno-onco	CCR2	ENSG00000121807
10X immuno-onco	CCR3	ENSG00000183625
10X immuno-onco	CCR4	ENSG00000183813
10X immuno-onco	CCR5	ENSG00000160791
10X immuno-onco	CCR6	ENSG00000112486
10X immuno-onco	CCR7	ENSG00000126353
10X immuno-onco	CD14	ENSG00000170458
10X immuno-onco	CD163	ENSG00000177575
10X immuno-onco	CD19	ENSG00000177455
10X immuno-onco	CD1A	ENSG00000158477
10X immuno-onco	CD1C	ENSG00000158481
10X immuno-onco	CD2	ENSG00000116824
10X immuno-onco	CD247	ENSG00000198821
10X immuno-onco	CD27	ENSG00000139193
10X immuno-onco	CD274	ENSG00000120217
10X immuno-onco	CD276	ENSG00000103855
10X immuno-onco	CD28	ENSG00000178562
Custom	CD36	ENSG00000135218
10X immuno-onco	CD37	ENSG00000104894
10X immuno-onco	CD38	ENSG00000004468
10X immuno-onco	CD3D	ENSG00000167286
10X immuno-onco	CD3E	ENSG00000198851
10X immuno-onco	CD4	ENSG00000010610
10X immuno-onco	CD40	ENSG00000101017
10X immuno-onco	CD40LG	ENSG00000102245
10X immuno-onco	CD44	ENSG00000026508
10X immuno-onco	CD47	ENSG00000196776
10X immuno-onco	CD68	ENSG00000129226
10X immuno-onco	CD74	ENSG00000019582
10X immuno-onco	CD79A	ENSG00000105369
10X immuno-onco	CD79B	ENSG00000007312
10X immuno-onco	CD80	ENSG00000121594
10X immuno-onco	CD83	ENSG00000112149
10X immuno-onco	CD86	ENSG00000114013
10X immuno-onco	CD8A	ENSG00000153563
10X immuno-onco	CD8B	ENSG00000172116
Custom	CDH1	ENSG00000039068
Custom	CDH2	ENSG00000170558
10X immuno-onco	CDK1	ENSG00000170312
10X immuno-onco	CDK12	ENSG00000167258
10X immuno-onco	CDK2	ENSG00000123374
10X immuno-onco	CDK4	ENSG00000135446
10X immuno-onco	CDK6	ENSG00000105810
10X immuno-onco	CDKN1A	ENSG00000124762
10X immuno-onco	CDKN1B	ENSG00000111276
10X immuno-onco	CDKN1C	ENSG00000129757
10X immuno-onco	CDKN2A	ENSG00000147889
10X immuno-onco	CDKN2B	ENSG00000147883
10X immuno-onco	CDKN2C	ENSG00000123080
10X immuno-onco	CDKN2D	ENSG00000129355
10X immuno-onco	CDX1	ENSG00000113722
10X immuno-onco	CDX2	ENSG00000165556
10X immuno-onco	CEACAM1	ENSG00000079385
10X immuno-onco	CEACAM6	ENSG00000086548
10X immuno-onco	CEACAM8	ENSG00000124469
10X immuno-onco	CENPF	ENSG00000117724
10X immuno-onco	CENPV	ENSG00000166582
10X immuno-onco	CFC1	ENSG00000136698
10X immuno-onco	CHIT1	ENSG00000133063
10X immuno-onco	CLEC10A	ENSG00000132514
10X immuno-onco	CLEC12A	ENSG00000172322
10X immuno-onco	CMKLR1	ENSG00000174600
Custom	COL11A1	ENSG00000060718
Custom	COL11A2	ENSG00000232541	ENSG00000230930	ENSG00000227801	ENSG00000223699	ENSG00000235708	ENSG00000206290	ENSG00000204248
10X immuno-onco	CORO1A	ENSG00000102879
10X immuno-onco	COTL1	ENSG00000103187
10X immuno-onco	CPA3	ENSG00000163751
10X immuno-onco	CSF1	ENSG00000184371
10X immuno-onco	CSF1R	ENSG00000182578
10X immuno-onco	CST7	ENSG00000077984
10X immuno-onco	CTLA4	ENSG00000163599
10X immuno-onco	CTNNB1	ENSG00000168036
10X immuno-onco	CTSB	ENSG00000164733
10X immuno-onco	CTSD	ENSG00000117984
10X immuno-onco	CTSL	ENSG00000135047
10X immuno-onco	CTSS	ENSG00000163131
10X immuno-onco	CTSW	ENSG00000172543
10X immuno-onco	CX3CR1	ENSG00000168329
10X immuno-onco	CXCL1	ENSG00000163739
10X immuno-onco	CXCL10	ENSG00000169245
10X immuno-onco	CXCL11	ENSG00000169248
10X immuno-onco	CXCL12	ENSG00000107562
10X immuno-onco	CXCL13	ENSG00000156234
10X immuno-onco	CXCL14	ENSG00000145824
10X immuno-onco	CXCL16	ENSG00000161921
10X immuno-onco	CXCL2	ENSG00000081041
10X immuno-onco	CXCL3	ENSG00000163734
10X immuno-onco	CXCL5	ENSG00000163735
10X immuno-onco	CXCL6	ENSG00000124875
10X immuno-onco	CXCL9	ENSG00000138755
10X immuno-onco	CXCR1	ENSG00000163464
10X immuno-onco	CXCR2	ENSG00000180871
10X immuno-onco	CXCR3	ENSG00000186810
10X immuno-onco	CXCR4	ENSG00000121966
10X immuno-onco	CXCR5	ENSG00000160683
10X immuno-onco	CXCR6	ENSG00000172215
10X immuno-onco	DCN	ENSG00000011465
Custom	DCT	ENSG00000080166
10X immuno-onco	DERL3	ENSG00000099958
10X immuno-onco	DGKA	ENSG00000065357
10X immuno-onco	DMBT1	ENSG00000187908
Custom	DOK2	ENSG00000147443
Custom	DPH5	ENSG00000117543
Custom	DPH5-altspliced	ENSG00000117543
Custom	DPH5-WT	ENSG00000117543
10X immuno-onco	DUSP2	ENSG00000158050
Custom	ECM1	ENSG00000143369
Custom	EDNRB	ENSG00000136160
10X immuno-onco	EGF	ENSG00000138798
10X immuno-onco	EGFR	ENSG00000146648
10X immuno-onco	EGR3	ENSG00000179388
Custom	EIF1AX	ENSG00000173674
Custom	EIF1AY	ENSG00000198692
Custom	EIF1B	ENSG00000114784
10X immuno-onco	ENTPD1	ENSG00000138185
10X immuno-onco	EOMES	ENSG00000163508
10X immuno-onco	EPCAM	ENSG00000119888
10X immuno-onco	EPO	ENSG00000130427
10X immuno-onco	EPOR	ENSG00000187266
10X immuno-onco	ERBB2	ENSG00000141736
10X immuno-onco	ERBB3	ENSG00000065361
10X immuno-onco	ERBB4	ENSG00000178568
10X immuno-onco	ESR1	ENSG00000091831
Custom	F9	ENSG00000101981
10X immuno-onco	FABP3	ENSG00000121769
Custom	FABP5	ENSG00000164687
10X immuno-onco	FADD	ENSG00000168040
Custom	FAP	ENSG00000078098
10X immuno-onco	FAS	ENSG00000026103
10X immuno-onco	FASLG	ENSG00000117560
10X immuno-onco	FCER1A	ENSG00000179639
10X immuno-onco	FCER2	ENSG00000104921
10X immuno-onco	FCGR1A	ENSG00000150337
10X immuno-onco	FCGR2A	ENSG00000143226
10X immuno-onco	FCGR2B	ENSG00000072694
10X immuno-onco	FCGR3A	ENSG00000203747
10X immuno-onco	FCMR	ENSG00000162894
10X immuno-onco	FCRL3	ENSG00000160856
10X immuno-onco	FEZ1	ENSG00000149557
10X immuno-onco	FGF2	ENSG00000138685
10X immuno-onco	FGR	ENSG00000000938
10X immuno-onco	FHIT	ENSG00000189283
10X immuno-onco	FKBP11	ENSG00000134285
10X immuno-onco	FLT1	ENSG00000102755
10X immuno-onco	FLT3LG	ENSG00000090554
10X immuno-onco	FN1	ENSG00000115414
10X immuno-onco	FOS	ENSG00000170345
10X immuno-onco	FOXP3	ENSG00000049768
Custom	FXR1	ENSG00000114416
Custom	FZD3	ENSG00000104290
10X immuno-onco	G0S2	ENSG00000123689
10X immuno-onco	GATA2	ENSG00000179348
10X immuno-onco	GATA3	ENSG00000107485
Custom	GDF15	ENSG00000130513
10X immuno-onco	GLIPR2	ENSG00000122694
10X immuno-onco	GNLY	ENSG00000115523
10X immuno-onco	GPR171	ENSG00000174946
10X immuno-onco	GPR183	ENSG00000169508
10X immuno-onco	GPR34	ENSG00000171659
10X immuno-onco	GZMA	ENSG00000145649
10X immuno-onco	GZMB	ENSG00000100453
10X immuno-onco	GZMH	ENSG00000100450
10X immuno-onco	GZMK	ENSG00000113088
10X immuno-onco	HAVCR2	ENSG00000135077
10X immuno-onco	HIF1A	ENSG00000100644
Custom	HLA-A	ENSG00000229215	ENSG00000223980	ENSG00000224320	ENSG00000235657	ENSG00000227715	ENSG00000231834	ENSG00000206505	ENSG00000206503
10X immuno-onco	HLA-B	ENSG00000234745
10X immuno-onco	HPGDS	ENSG00000163106
Custom	HTR2B	ENSG00000135914
10X immuno-onco	ICAM1	ENSG00000090339
10X immuno-onco	ICOSLG	ENSG00000160223
10X immuno-onco	ID1	ENSG00000125968
10X immuno-onco	ID2	ENSG00000115738
10X immuno-onco	ID4	ENSG00000172201
10X immuno-onco	IDO1	ENSG00000131203
10X immuno-onco	IFIT2	ENSG00000119922
10X immuno-onco	IFIT3	ENSG00000119917
10X immuno-onco	IFITM3	ENSG00000142089
10X immuno-onco	IFNAR1	ENSG00000142166
10X immuno-onco	IFNB1	ENSG00000171855
10X immuno-onco	IFNGR1	ENSG00000027697
10X immuno-onco	IFNL1	ENSG00000182393
10X immuno-onco	IGFBP7	ENSG00000163453
10X immuno-onco	IGHG1	ENSG00000211896
10X immuno-onco	IGHG2	ENSG00000211893
10X immuno-onco	IGHG3	ENSG00000211897
10X immuno-onco	IGHG4	ENSG00000211892
10X immuno-onco	IGHGP	ENSG00000253755
10X immuno-onco	IGHM	ENSG00000211899
10X immuno-onco	IGKC	ENSG00000211592
10X immuno-onco	IGLC3	ENSG00000211679
10X immuno-onco	IL10	ENSG00000136634
10X immuno-onco	IL10RA	ENSG00000110324
10X immuno-onco	IL12B	ENSG00000113302
10X immuno-onco	IL12RB2	ENSG00000081985
10X immuno-onco	IL13	ENSG00000169194
10X immuno-onco	IL13RA2	ENSG00000123496
10X immuno-onco	IL15	ENSG00000164136
10X immuno-onco	IL15RA	ENSG00000134470
10X immuno-onco	IL18	ENSG00000150782
10X immuno-onco	IL1A	ENSG00000115008
10X immuno-onco	IL1B	ENSG00000125538
10X immuno-onco	IL1R1	ENSG00000115594
10X immuno-onco	IL1RAP	ENSG00000196083
10X immuno-onco	IL2	ENSG00000109471
10X immuno-onco	IL22RA1	ENSG00000142677
10X immuno-onco	IL22RA2	ENSG00000164485
10X immuno-onco	IL23A	ENSG00000110944
10X immuno-onco	IL2RA	ENSG00000134460
10X immuno-onco	IL2RB	ENSG00000100385
10X immuno-onco	IL2RG	ENSG00000147168
10X immuno-onco	IL4	ENSG00000113520
10X immuno-onco	IL4R	ENSG00000077238
10X immuno-onco	IL5	ENSG00000113525
10X immuno-onco	IL6	ENSG00000136244
10X immuno-onco	IL7R	ENSG00000168685
10X immuno-onco	IQGAP2	ENSG00000145703
10X immuno-onco	IRF1	ENSG00000125347
10X immuno-onco	IRF2	ENSG00000168310
10X immuno-onco	IRF3	ENSG00000126456
10X immuno-onco	IRF4	ENSG00000137265
10X immuno-onco	IRF5	ENSG00000128604
10X immuno-onco	IRF8	ENSG00000140968
10X immuno-onco	ISG15	ENSG00000187608
10X immuno-onco	ITGA1	ENSG00000213949
Custom	ITGA6	ENSG00000091409
10X immuno-onco	ITGAE	ENSG00000083457
10X immuno-onco	ITGAM	ENSG00000169896
10X immuno-onco	ITGAX	ENSG00000140678
Custom	ITGB1	ENSG00000150093
Custom	ITGB2	ENSG00000160255
10X immuno-onco	JAK1	ENSG00000162434
10X immuno-onco	JAK2	ENSG00000096968
10X immuno-onco	JAK3	ENSG00000105639
10X immuno-onco	JCHAIN	ENSG00000132465
10X immuno-onco	JUN	ENSG00000177606
10X immuno-onco	JUNB	ENSG00000171223
10X immuno-onco	KIT	ENSG00000157404
10X immuno-onco	KLRB1	ENSG00000111796
10X immuno-onco	KLRC1	ENSG00000134545
10X immuno-onco	KLRD1	ENSG00000134539
10X immuno-onco	KLRF1	ENSG00000150045
10X immuno-onco	KLRK1	ENSG00000213809
10X immuno-onco	KMT2C	ENSG00000055609
10X immuno-onco	KRAS	ENSG00000133703
Custom	KRT18	ENSG00000111057
Custom	L1CAM	ENSG00000198910
10X immuno-onco	LAG3	ENSG00000089692
Custom	LAMA4	ENSG00000112769
Custom	LAMA5	ENSG00000130702
Custom	LAMB1	ENSG00000091136
Custom	LAMB2	ENSG00000172037
Custom	LAMB3	ENSG00000196878
Custom	LAMC1	ENSG00000135862
Custom	LAMC2	ENSG00000058085
10X immuno-onco	LAMP1	ENSG00000185896
10X immuno-onco	LAMP2	ENSG00000005893
10X immuno-onco	LAMP3	ENSG00000078081
10X immuno-onco	LCK	ENSG00000182866
Custom	LCP1	ENSG00000136167
10X immuno-onco	LIF	ENSG00000128342
10X immuno-onco	LILRA4	ENSG00000239961
10X immuno-onco	LILRA5	ENSG00000187116
10X immuno-onco	LILRB2	ENSG00000131042
10X immuno-onco	LILRB4	ENSG00000186818
Custom	LMCD1	ENSG00000071282
Custom	LTA4H	ENSG00000111144
10X immuno-onco	LTB	ENSG00000227507
10X immuno-onco	LUM	ENSG00000139329
10X immuno-onco	LY6E	ENSG00000160932
10X immuno-onco	MARCO	ENSG00000019169
Custom	MBD4	ENSG00000129071
10X immuno-onco	MCEMP1	ENSG00000183019
10X immuno-onco	MET	ENSG00000105976
10X immuno-onco	MGP	ENSG00000111341
10X immuno-onco	MIS18BP1	ENSG00000129534
Custom	MITF	ENSG00000187098
10X immuno-onco	MKI67	ENSG00000148773
Custom	MLANA	ENSG00000120215
10X immuno-onco	MMP12	ENSG00000262406
Custom	MMP2	ENSG00000087245
10X immuno-onco	MMP9	ENSG00000100985
10X immuno-onco	MPEG1	ENSG00000197629
Custom	MRPS21	ENSG00000266472
10X immuno-onco	MS4A1	ENSG00000156738
10X immuno-onco	MS4A2	ENSG00000149534
Custom	MTUS1	ENSG00000129422
10X immuno-onco	MUC5AC	ENSG00000215182
10X immuno-onco	MX1	ENSG00000157601
Custom	MYC	ENSG00000136997
10X immuno-onco	MYD88	ENSG00000172936
10X immuno-onco	MZB1	ENSG00000170476
Custom	NBL1	ENSG00000158747
10X immuno-onco	NCAM1	ENSG00000149294
10X immuno-onco	NCEH1	ENSG00000144959
Custom	NEDD9	ENSG00000111859
10X immuno-onco	NELL2	ENSG00000184613
10X immuno-onco	NF1	ENSG00000196712
10X immuno-onco	NKG7	ENSG00000105374
10X immuno-onco	NOD1	ENSG00000106100
10X immuno-onco	NOSIP	ENSG00000142546
10X immuno-onco	NOTCH1	ENSG00000148400
10X immuno-onco	NOTCH2	ENSG00000134250
10X immuno-onco	NOTCH3	ENSG00000074181
Custom	NR2F1	ENSG00000175745
Custom	NRG3?	ENSG00000185737
Custom	NRP1	ENSG00000099250
10X immuno-onco	NT5E	ENSG00000135318
Custom	OCA2?	ENSG00000104044
10X immuno-onco	ORC6	ENSG00000091651
10X immuno-onco	P2RX1	ENSG00000108405
Custom	PAX3??	ENSG00000135903
10X immuno-onco	PAX5	ENSG00000196092
Custom	PBRM1	ENSG00000163939
10X immuno-onco	PDCD1	ENSG00000188389
10X immuno-onco	PDCD1LG2	ENSG00000197646
Custom	PDGFB	ENSG00000100311
10X immuno-onco	PDGFRA	ENSG00000134853
Custom	PDGFRB	ENSG00000113721
Custom	PECAM1	ENSG00000261371
10X immuno-onco	PGA5	ENSG00000256713
10X immuno-onco	PIK3CA	ENSG00000121879
10X immuno-onco	PLA2G7	ENSG00000146070
10X immuno-onco	PLD4	ENSG00000166428
10X immuno-onco	PLEK	ENSG00000115956
10X immuno-onco	PLVAP	ENSG00000130300
Custom	PMEL??	ENSG00000185664
Custom	PRAME	ENSG00000185686	ENSG00000275013
10X immuno-onco	PRDX4	ENSG00000123131
10X immuno-onco	PRF1	ENSG00000180644
Custom	PRRX1	ENSG00000116132
10X immuno-onco	PSMB10	ENSG00000205220
10X immuno-onco	PTEN	ENSG00000171862
10X immuno-onco	PTGS1	ENSG00000095303
Custom	PTK2	ENSG00000169398
Custom	PTP4A3	ENSG00000291470	ENSG00000275575	ENSG00000184489
10X immuno-onco	PTPRC	ENSG00000081237
Custom	RAB31	ENSG00000168461
Custom	RARB	ENSG00000077092
Custom	RASSF1	ENSG00000068028
10X immuno-onco	RB1	ENSG00000139687
Custom	RBM23	ENSG00000100461
10X immuno-onco	REG4	ENSG00000134193
10X immuno-onco	RGS1	ENSG00000090104
10X immuno-onco	RGS5	ENSG00000143248
10X immuno-onco	RNF43	ENSG00000108375
Custom	ROBO1	ENSG00000169855
10X immuno-onco	RORC	ENSG00000143365
10X immuno-onco	RUNX3	ENSG00000020633
10X immuno-onco	S100A9	ENSG00000163220
10X immuno-onco	S100B	ENSG00000160307
Custom	SAA1	ENSG00000288411	ENSG00000173432
Custom	SAA2	ENSG00000134339
10X immuno-onco	SAMD3	ENSG00000164483
Custom	SAP130	ENSG00000136715
Custom	SATB1	ENSG00000182568
10X immuno-onco	SDC1	ENSG00000115884
10X immuno-onco	SELL	ENSG00000188404
10X immuno-onco	SLC1A3	ENSG00000079215
Custom	SLC45A2	ENSG00000164175	ENSG00000281919
10X immuno-onco	SMAD3	ENSG00000166949
Custom	SNAI1	ENSG00000124216
Custom	SNAI2	ENSG00000019549
10X immuno-onco	SOCS1	ENSG00000185338
10X immuno-onco	SOCS2	ENSG00000120833
10X immuno-onco	SOCS3	ENSG00000184557
10X immuno-onco	SOS1	ENSG00000115904
Custom	SOX10	ENSG00000100146
10X immuno-onco	SOX17	ENSG00000164736
Custom	SOX3	ENSG00000134595
Custom	SOX8	ENSG00000005513
10X immuno-onco	SOX9	ENSG00000125398
10X immuno-onco	SPARC	ENSG00000113140
10X immuno-onco	SPARCL1	ENSG00000152583
10X immuno-onco	SPIB	ENSG00000269404
10X immuno-onco	SPON2	ENSG00000159674
Custom	SPP2	ENSG00000072080
Custom	SRY	ENSG00000184895
10X immuno-onco	SSR4	ENSG00000180879
10X immuno-onco	STAT1	ENSG00000115415
10X immuno-onco	STAT2	ENSG00000170581
10X immuno-onco	STAT3	ENSG00000168610
10X immuno-onco	STAT4	ENSG00000138378
10X immuno-onco	STAT5B	ENSG00000173757
10X immuno-onco	STAT6	ENSG00000166888
10X immuno-onco	STMN1	ENSG00000117632
Custom	SUV39H2	ENSG00000152455
10X immuno-onco	SYK	ENSG00000165025
Custom	TAP1	ENSG00000227816	ENSG00000232367	ENSG00000224748	ENSG00000224212	ENSG00000226173	ENSG00000230705	ENSG00000206297	ENSG00000168394
10X immuno-onco	TBX21	ENSG00000073861
10X immuno-onco	TC2N	ENSG00000165929
10X immuno-onco	TCF7	ENSG00000081059
Custom	TCIM	ENSG00000176907
10X immuno-onco	TCL1A	ENSG00000100721
Custom	TDG	ENSG00000139372
10X immuno-onco	TFF3	ENSG00000160180
10X immuno-onco	TGFB1	ENSG00000105329
10X immuno-onco	TIGIT	ENSG00000181847
Custom	TLR4	ENSG00000136869
10X immuno-onco	TMPRSS2	ENSG00000184012
10X immuno-onco	TNF	ENSG00000232810
10X immuno-onco	TNFRSF13C	ENSG00000159958
10X immuno-onco	TNFRSF17	ENSG00000048462
10X immuno-onco	TNFRSF1B	ENSG00000028137
10X immuno-onco	TNFRSF9	ENSG00000049249
10X immuno-onco	TOX	ENSG00000198846
10X immuno-onco	TP53	ENSG00000141510
10X immuno-onco	TRAT1	ENSG00000163519
10X immuno-onco	TREM2	ENSG00000095970
Custom	TRIM44	ENSG00000166326
Custom	TRPM1?	ENSG00000134160
10X immuno-onco	TUBA1B	ENSG00000123416
10X immuno-onco	TUBB	ENSG00000196230
10X immuno-onco	TXLNA	ENSG00000084652
Custom	TYR??	ENSG00000077498
Custom	TYRP1	ENSG00000107165
10X immuno-onco	UBE2C	ENSG00000175063
10X immuno-onco	VCAN	ENSG00000038427
10X immuno-onco	VEGFA	ENSG00000112715
Custom	VHL	ENSG00000134086
10X immuno-onco	VSIG4	ENSG00000155659
10X immuno-onco	VSIR	ENSG00000107738
Custom	WARS1	ENSG00000140105
10X immuno-onco	XBP1	ENSG00000100219
Custom	YAP1	ENSG00000137693
Custom	ZEB2	ENSG00000169554
Custom	ZFX	ENSG00000005889
Custom	ZFY	ENSG00000067646
10X immuno-onco	ZNF683	ENSG00000176083
